# Sex-biased gene expression across tissues reveals unexpected differentiation in the gills of the threespine stickleback

**DOI:** 10.1101/2024.06.09.597944

**Authors:** Florent Sylvestre, Nadia Aubin-Horth, Louis Bernatchez

## Abstract

Sexual dimorphism can evolve through sex-specific regulation of the same gene set. However, sex chromosomes can also facilitate this by directly linking gene expression to sex. Moreover, differences in gene content between heteromorphic sex chromosomes contributes to sexual dimorphism. Understanding patterns of sex-biased gene expression across organisms is important for gaining insight about the evolution of sexual dimorphism and sex chromosomes. Moreover, studying gene expression in species with recently established sex chromosomes can help understand the evolutionary dynamics of gene loss and dosage compensation. The three-spined stickleback is known for its strong sexual dimorphism, especially during the reproductive period. Sex is determined by a young XY sex chromosome pair with a non-recombining region divided in three strata, which have started to degenerate. Using the high multiplexing capability of 3′ QuantSeq to sequence the sex-biased transcriptome of liver, gills and brain, we provide the first characterization of sex-specific transcriptomes from ∼80 stickleback (40 males and 40 females) collected from a natural population during the reproductive period. We find that the liver is extremely differentiated between sexes (36% of autosomal genes) and reflects ongoing reproduction, while the brain shows very low levels of differentiation (0.78%) with no functional enrichment. Finally, the gills exhibit high levels of differentiation (5%), suggesting that sex should be considered in physiological and ecotoxicological studies of gill responses in fishes. We also find that sex-biased gene expression in hemizygous genes is mainly driven by a lack of dosage compensation. However, sex-biased expression of genes that have conserved copies on both sex chromosomes is likely driven by the degeneration of Y allele expression and a down-regulation of male-beneficial mutations on the X chromosome.
