## Supplementary material for "Sex-biased gene expression across tissues reveals unexpected differentiation in the gills of the threespine stickleback": Table S2

### Sheet: Feuil1
Supplementary table S2:	Annotation of DEG shared by all three tissue
Tissues	Gene	Chromosome	Biased toward:	LFC	Uniprot entry	references		Color code	Gene Function<
Liver / Brain / Gills	LOC120823870	chrVIII	Females / Females / Females	-1.65 / -0.80 / -0.56	Q5VU43;Q80YT7	https://zfin.org/ZDB-GENE-030131-1518			Growth / cytosqueletton / differentiation
Liver / Brain / Gills	dkk2	chrIX	Males / Males /Males	4.47/ 1.97/ 0.53	Q9UBU2	https://www.genecards.org/cgi-bin/carddisp.pl?gene=DKK2			Neural system / neurons / synaps
Liver / Brain / Gills	glceb	chrII	Males/Males/Males	0.21/0.27/0.75	F1QR43	https://zfin.org/ZDB-GENE-040630-8			Apoptosis
Liver / Brain / Gills	hrh2a	chrIV	Females/Females/Females	-2.31/-0.73/-0.51	P97292	https://zfin.org/ZDB-GENE-070531-4			Gene regulation / transcription factor / splicing
Liver / Brain / Gills	kif11	chrVI	Females/Females/Females	-1.42/-0.42/-0.25	B2GU58	https://www.genecards.org/cgi-bin/carddisp.pl?gene=KIF11			Methylation
Liver / Brain / Gills	LOC120827567	chrXI	Males/Males/Males	0.56/0.65/0.21	Q9UHD8	https://zfin.org/ZDB-GENE-030131-9187			Response to oestrogenes/ pathway
Liver / Brain / Gills	mast4	chrXIV	Females/Females/Females	-1.30/-0.76/-1.25	O15021	https://www.genecards.org/cgi-bin/carddisp.pl?gene=MAST4			Meiosis
Liver / Brain / Gills	mid1	chrXVI	Females/Females/Females	-0.97/-0.43/-0.21	O15344	https://www.genecards.org/cgi-bin/carddisp.pl?gene=MID1			Immune system
Liver / Brain / Gills	ap2b1	chrVII	Females/Females/Females	-1.50/-0.17/-0.37	P62944;Q08DS7	https://www.genecards.org/cgi-bin/carddisp.pl?gene=AP2B1			Nuclear mitochondrial gene
Liver / Brain / Gills	st8sia5	chrXIV	Females/Females / Females	-3.04/ -1.54 / -1.36	P61646	https://www.genecards.org/cgi-bin/carddisp.pl?gene=ST8SIA5			Muscle
Liver / Brain / Gills	tlx2	chrIV	Males/Males/Males	1.03/0.58/0.29	O55144	https://www.genecards.org/cgi-bin/carddisp.pl?gene=TLX2			Testosterone response / Pathway
Liver / Brain / Gills	LOC120835464	chrXVII	Males/Males / Males	1.66/0.68/ 2.89	Q8IWV2	https://zfin.org/ZDB-GENE-060929-776			Unclear functions
Liver / Brain / Gills	LOC120823430	chrIX	Males/Males/Males	8.94/6.21/5.16	A5X5Y0	https://www.uniprot.org/uniprotkb/A5X5Y0/entry			No annotation available
Liver / Brain / Gills	camkk1a	chrVII	Males/Males/Males	0.54/0.27/0.44	Q8N5S9	https://www.genecards.org/cgi-bin/carddisp.pl?gene=CAMKK1
Liver / Brain / Gills	pfkfb3	chrIV	Females/Females/Females	-1.50/-0.42/-0.57	Q5R9C1;Q16875	https://www.genecards.org/cgi-bin/carddisp.pl?gene=PFKFB3
Liver / Brain / Gills	acin1b	chrVII	Males/Males/Males	1.37/0.61/1.28	Q9JIX8	https://www.genecards.org/cgi-bin/carddisp.pl?gene=ACIN1
Liver / Brain / Gills	LOC120808499	chrXVIII	Males/Males/Males	2.19/0.28/2.14	Q91496	https://www.genecards.org/cgi-bin/carddisp.pl?gene=FOS
Liver / Brain / Gills	dnmt3bb.1	chrXII	Females/Females/Females	-2.92/-1.70/-1.14	Q9UBC3	https://zfin.org/ZDB-GENE-050314-1
Liver / Brain / Gills	khdrbs1b	chrX	Males/Males/Males	2.66/0.20/3.13	Q07666	https://www.genecards.org/cgi-bin/carddisp.pl?gene=KHDRBS1
Liver / Brain / Gills	mbd3b	chrVIII	Males/Males/Males	1.84/0.85/1.31	O95983	https://zfin.org/ZDB-GENE-030131-9792
Liver / Brain / Gills	pphln1	chrIV	Males/Males/Males	0.50/0.29/0.29	Q8K2H1	https://www.genecards.org/cgi-bin/carddisp.pl?gene=PPHLN1
Liver / Brain / Gills	zbtb10	chrX	Females/Females/Females	-0.47/-0.20/-0.10	Q96DT7	https://www.genecards.org/cgi-bin/carddisp.pl?gene=ZBTB10
Liver / Brain / Gills	esr2b	chrXV	Females/Males/Males	-0.35/0.36/0.29	P57781	https://zfin.org/ZDB-GENE-030116-1
Liver / Brain / Gills	aldh1a2	chrII	Females/Females/Females	-0.58/-0.35/-0.46	O94788	https://www.genecards.org/cgi-bin/carddisp.pl?gene=ALDH1A2
Liver / Brain / Gills	LOC120808760	chrII	Females/Females/Females	-2.61/-2.43/-1.11	Q9YGD3	https://zfin.org/ZDB-GENE-040702-2
Liver / Brain / Gills	il12ba	chrIV	Females/Females / Females	-3.34/-2.58 /-2.45	P43432	https://zfin.org/ZDB-GENE-050525-3
Liver / Brain / Gills	LOC120817565	chrIV	Females/Females/Females	-0.54/-0.29/-0.40	Q8VC74	https://zfin.org/ZDB-GENE-080204-88
Liver / Brain / Gills	mrps26	chrXV	Females/Females/Females	-0.45/-0.21/-0.18	Q80ZS3	https://www.genecards.org/cgi-bin/carddisp.pl?gene=MRPS26
Liver / Brain / Gills	olfm2a	chrXI	Males/Males/Males	4.65/1.40/5.04	O95897;Q568Y7	https://www.genecards.org/cgi-bin/carddisp.pl?gene=OLFM2
Liver / Brain / Gills	srd5a1	chrX	Males/Males/Males	1.16/0.72/0.50	P24008	https://www.genecards.org/cgi-bin/carddisp.pl?gene=SRD5A1
Liver / Brain / Gills	LOC100174895	chrVII	Females/Females/Females	-0.67/-0.63/-0.23	O73673	https://www.uniprot.org/uniprotkb/O73673/entry
Liver / Brain / Gills	LOC120834575	chrXVII	Males/Males/Males	4.88/3.88/1.95	Q9R0G7	https://www.genecards.org/cgi-bin/carddisp.pl?gene=ZEB2
Liver / Brain / Gills	si:cabz01090165.1	chrI	Females /Females/ Females	-4.07/-0.50/ -2.88	A8WGA3	https://zfin.org/ZDB-GENE-161017-71
Liver / Brain / Gills	LOC120822850	chrVII	Females/Females / Females	-2.71/-3.49/ -5.05	Q62784;Q4R4D7	https://zfin.org/ZDB-GENE-060312-5
Liver / Brain / Gills	LOC120826174	chrI	Males/Males/Males	1.67/0.50/2.44	O75840	https://www.genecards.org/cgi-bin/carddisp.pl?gene=KLF7
Liver / Brain / Gills	LOC120822116	chrVII	Females/Females/Females	-1.27 -2.37/ -0.93	O73615	https://www.genecards.org/cgi-bin/carddisp.pl?gene=HAND1
Liver / Brain / Gills	cib3	chrIII	Females/Females/Females	-1.61/-1.63/-0.78	Q96Q77	https://www.genecards.org/cgi-bin/carddisp.pl?gene=CIB3
Liver / Brain / Gills	slc16a13	chrVII	Females/Males/Males	-1.15/0.63/0.32	Q17QR6	https://www.genecards.org/cgi-bin/carddisp.pl?gene=SLC16A13
Liver / Brain / Gills	slc4a5a	chrXIII	Females/Females/Females	-0.75/-0.37/-0.52	Q6RI88	https://zfin.org/ZDB-GENE-060531-64
Liver / Brain / Gills	slc7a2	chrIV	Females/Females/Females	-0.52/-1.13/-1.14	Q5PR34	https://www.genecards.org/cgi-bin/carddisp.pl?gene=SLC7A2
Liver / Brain / Gills	LOC120822839	chrI	Females/Females/Females	1.22/-0.44/-1.39	-	NA
Liver / Brain / Gills	LOC120830773	chrXIII	Females/Females/ Females	-2.43/-2.01/ -1.11	-	NA
