## Supplementary material for "Sex-biased gene expression across tissues reveals unexpected differentiation in the gills of the threespine stickleback": Table S3

### Sheet: Feuil1
Supplementary table 3:	Annotation of most significant DEG in the brain
Tissue	Gene	Chromosome	Biased toward:	LFC	Uniprot entry	References		Color code	Gene function
Brain	hcn3	chrX	Females	-4.25	Q9Y3Q4	https://www.genecards.org/cgi-bin/carddisp.pl?gene=HCN3			Growth / cytosqueletton / differentiation
Brain	LOC120810501	chrXX	Females	-2.03	Q7RTR2	https://zfin.org/ZDB-GENE-071119-1			Neural system / neurons / synaps
Brain	LOC120812970	chrII	Females	-1.87	-	NA			Unclear functions
Brain	LOC120817963	chrIV	Females	-1.86	-	NA			No annotation available
Brain	LOC120810788	chrXX	Females	-1.15	Q62894	https://zfin.org/ZDB-GENE-121204-1
Brain	LOC120811901	chrXXI	Males	1.04	Q5XJ13	https://zfin.org/ZDB-GENE-041010-213
Brain	si:dkey-197j19.6	chrXVII	Males	1.18	P70315	https://zfin.org/ZDB-GENE-131127-414
Brain	TTC29	chrVII	Males	1.30	Q32NR4	https://www.genecards.org/cgi-bin/carddisp.pl?gene=TTC29
Brain	LOC120822795	chrVII	Males	1.54	O62806;O13065	https://www.uniprot.org/uniprotkb/O62806/entry ; https://www.uniprot.org/uniprotkb/O13065/entry
Brain	ghrh	chrXVII	Males	1.76	P63292	https://www.genecards.org/cgi-bin/carddisp.pl?gene=GHRH
Brain	LOC120833148	chrXV	Males	1.86	-	NA
Brain	LOC120819658	chrI	Males	3.30	Q98862	https://zfin.org/ZDB-GENE-980526-135
