## Supplementary material for "Sex-biased gene expression across tissues reveals unexpected differentiation in the gills of the threespine stickleback": Table S4

### Sheet: Feuil1
Supplementary table 4:	Significantly enriched GO Biological Process in gills
# GO	name	ratio_in_study	ratio_in_pop	p_uncorrected	depth	study_count	p_fdr_bh
.....GO:0016126	sterol biosynthetic process	17/973	29/17624	9.94e-15	6	17	1.37e-10
...GO:0023052	signaling	64/973	432/17624	4.24e-13	3	64	2.92e-09
...GO:0007267	cell-cell signaling	62/973	420/17624	1.17e-12	4	62	5.37e-09
......GO:0006695	cholesterol biosynthetic process	14/973	24/17624	2.6e-12	7	14	6.79e-09
.....GO:1902653	secondary alcohol biosynthetic process	14/973	24/17624	2.6e-12	6	14	6.79e-09
.....GO:0099537	trans-synaptic signaling	49/973	293/17624	2.96e-12	6	49	6.79e-09
....GO:0099536	synaptic signaling	49/973	300/17624	7.21e-12	5	49	1.42e-08
.....GO:0006694	steroid biosynthetic process	22/973	76/17624	7e-11	5	22	1.2e-07
......GO:0098916	anterograde trans-synaptic signaling	44/973	271/17624	1.05e-10	7	44	1.44e-07
.......GO:0007268	chemical synaptic transmission	44/973	271/17624	1.05e-10	8	44	1.44e-07
..GO:0007610	behavior	62/973	516/17624	6.88e-09	2	62	8.6e-06
..GO:0007154	cell communication	72/973	660/17624	2.75e-08	2	72	3.15e-05
....GO:0008202	steroid metabolic process	29/973	172/17624	6.9e-08	4	29	7.3e-05
....GO:0016125	sterol metabolic process	21/973	101/17624	1.17e-07	5	21	0.000107256
.....GO:0051962	positive regulation of nervous system development	40/973	298/17624	2.15e-07	6	40	0.000167861
.....GO:0050804	modulation of chemical synaptic transmission	57/973	500/17624	2.32e-07	6	57	0.000167861
....GO:0099177	regulation of trans-synaptic signaling	57/973	500/17624	2.32e-07	5	57	0.000167861
.....GO:0008203	cholesterol metabolic process	19/973	90/17624	3.62e-07	6	19	0.000248987
....GO:1901617	organic hydroxy compound biosynthetic process	22/973	124/17624	1.07e-06	4	22	0.000698027
.....GO:0051960	regulation of nervous system development	53/973	477/17624	1.19e-06	5	53	0.00072949
....GO:1902652	secondary alcohol metabolic process	19/973	97/17624	1.22e-06	5	19	0.00072949
.....GO:0007156	homophilic cell adhesion via plasma membrane adhesion molecules	24/973	150/17624	2.4e-06	5	24	0.00137713
......GO:0099174	regulation of presynapse organization	11/973	37/17624	3.11e-06	6	11	0.00171277
.......GO:1905606	regulation of presynapse assembly	10/973	32/17624	5.32e-06	7	10	0.0028125
...GO:0050877	nervous system process	74/973	782/17624	5.91e-06	3	74	0.00301125
........GO:0035249	synaptic transmission, glutamatergic	13/973	55/17624	6.8e-06	9	13	0.00333729
....GO:0046165	alcohol biosynthetic process	16/973	81/17624	7.46e-06	5	16	0.00353916
....GO:0098742	cell-cell adhesion via plasma-membrane adhesion molecules	32/973	253/17624	1.09e-05	4	32	0.00484698
...GO:0008038	neuron recognition	13/973	59/17624	1.54e-05	3	13	0.00663246
......GO:0051965	positive regulation of synapse assembly	14/973	68/17624	1.68e-05	7	14	0.00698028
.....GO:0050808	synapse organization	32/973	255/17624	1.97e-05	5	32	0.00796085
...GO:0050793	regulation of developmental process	163/973	2154/17624	2.21e-05	3	163	0.00842607
........GO:0034501	protein localization to kinetochore	5/973	8/17624	2.47e-05	8	5	0.00894499
.......GO:1903083	protein localization to condensed chromosome	5/973	8/17624	2.47e-05	7	5	0.00894499
......GO:0072578	neurotransmitter-gated ion channel clustering	7/973	18/17624	2.84e-05	7	7	0.00990614
...GO:0007626	locomotory behavior	24/973	173/17624	2.88e-05	3	24	0.00990614
......GO:0050772	positive regulation of axonogenesis	17/973	100/17624	3.11e-05	9	17	0.0104375
...GO:1901615	organic hydroxy compound metabolic process	38/973	342/17624	3.76e-05	3	38	0.0123108
......GO:0050769	positive regulation of neurogenesis	30/973	241/17624	4.23e-05	7	30	0.0135272
...GO:0045165	cell fate commitment	21/973	145/17624	4.71e-05	3	21	0.0147264
......GO:0050767	regulation of neurogenesis	42/973	397/17624	5.06e-05	6	42	0.0154497
.....GO:0048791	calcium ion-regulated exocytosis of neurotransmitter	8/973	26/17624	5.37e-05	9	8	0.0160486
....GO:0045595	regulation of cell differentiation	107/973	1321/17624	5.65e-05	4	107	0.016527
....GO:0007188	adenylate cyclase-modulating G protein-coupled receptor signaling pathway	26/973	202/17624	6.05e-05	6	26	0.0169742
.....GO:0048639	positive regulation of developmental growth	21/973	150/17624	7.8e-05	5	21	0.0210239
....GO:0007158	neuron cell-cell adhesion	7/973	21/17624	8.98e-05	4	7	0.0235285
....GO:0070593	dendrite self-avoidance	6/973	15/17624	9.07e-05	4	6	0.0235285
.....GO:0050806	positive regulation of synaptic transmission	19/973	130/17624	9.4e-05	7	19	0.0239378
...GO:0048167	regulation of synaptic plasticity	26/973	209/17624	9.68e-05	7	26	0.0241988
....GO:0007214	gamma-aminobutyric acid signaling pathway	9/973	36/17624	0.000111789	5	9	0.0269685
.....GO:1903859	regulation of dendrite extension	9/973	37/17624	0.000140549	6	9	0.0333223
....GO:0030182	neuron differentiation	33/973	300/17624	0.000166188	4	33	0.038733
....GO:0051240	positive regulation of multicellular organismal process	105/973	1330/17624	0.000171042	4	105	0.0391999
.......GO:0071459	protein localization to chromosome, centromeric region	5/973	11/17624	0.000177321	7	5	0.0397607
...GO:0099003	vesicle-mediated transport in synapse	16/973	104/17624	0.000179272	5	16	0.0397607
....GO:0051094	positive regulation of developmental process	92/973	1133/17624	0.000202431	4	92	0.0439533
...GO:0006066	alcohol metabolic process	29/973	250/17624	0.000205651	4	29	0.0439533
..GO:0003008	system process	98/973	1227/17624	0.000207764	2	98	0.0439533
......GO:0051963	regulation of synapse assembly	18/973	127/17624	0.000211333	6	18	0.044031
......GO:1901890	positive regulation of cell junction assembly	16/973	106/17624	0.000224676	6	16	0.0461122
...GO:0048512	circadian behavior	7/973	24/17624	0.000231056	4	7	0.0465313
.....GO:0007189	adenylate cyclase-activating G protein-coupled receptor signaling pathway	18/973	128/17624	0.000233486	7	18	0.0465313
