## Supplementary material for "Sex-biased gene expression across tissues reveals unexpected differentiation in the gills of the threespine stickleback": Table S6

### Sheet: Feuil1
Supplementary table 6:	Annotation of most significant DEG in the gills
Tissue	Gene	Chromosome	Biased toward:	LFC	Uniprot entry	References		Color code	Gene function
Gills	hhipl1	chrXV	Females	-3.53	Q14DK5	https://zfin.org/ZDB-GENE-090306-3			Immune system
Gills	LOC120817010	chrIV	Females	-2.12	Q8HYC0	https://www.genecards.org/cgi-bin/carddisp.pl?gene=CLEC4M			Neural system / neurons / synaps
Liver /Gills	dpysl3	chrVII	Males / Males	2.19/ 1.23	Q52PJ5	https://zfin.org/ZDB-GENE-050720-2			Unclear functions
Gills	galr2b	chrXI	Females	-2.55	E7F7V7	https://zfin.org/ZDB-GENE-131121-48			No annotation available
Gills	rem2	chrIII	Males	1.38	Q8IYK8	https://zfin.org/ZDB-GENE-081110-1
Gills	LOC120818870	chrI	Females	-1.05	Q27546	https://www.uniprot.org/uniprotkb/Q27546/entry
Gills	LOC120828377	chrXI	Males	2.07	Q64FG0	https://zfin.org/ZDB-GENE-061110-141
Gills	si:dkeyp-92c9.4	chrX	Females	-2.53	-	https://zfin.org/ZDB-GENE-141216-314
Gills	LOC120810538	chrXX	Males	1.99	Q1L8D2	https://zfin.org/ZDB-GENE-060503-511
Gills	asic2	chrXI	Females	-2.19	Q708S5	https://zfin.org/ZDB-GENE-040513-4
Gills	LOC120816929	chrIV	Males	2.06	-	NA
Gills	LOC120817829	chrIV	Females	-2.20	-	NA
Gills	LOC120821053	chrVI	Females	-2.72	-	NA
