## Supplementary material for "Sex-biased gene expression across tissues reveals unexpected differentiation in the gills of the threespine stickleback": Table S7

### Sheet: Feuil1
Supplementary table 7:	Significantly enriched GO term in the liver
# GO	NS	enrichment	name	ratio_in_study	ratio_in_pop	p_uncorrected	depth	study_count	p_fdr_bh
..GO:0044281	BP	e	small molecule metabolic process	608/5303	1228/14402	2.46e-21	2	608	3.27e-17
....GO:0043436	BP	e	oxoacid metabolic process	330/5303	622/14402	4.31e-17	4	330	2.31e-13
...GO:0006082	BP	e	organic acid metabolic process	331/5303	625/14402	5.19e-17	3	331	2.31e-13
.....GO:0019752	BP	e	carboxylic acid metabolic process	322/5303	611/14402	4.33e-16	5	322	1.44e-12
...GO:0006629	BP	e	lipid metabolic process	429/5303	895/14402	2.47e-12	3	429	4.7e-09
...GO:0044255	BP	e	cellular lipid metabolic process	333/5303	674/14402	8.93e-12	4	333	1.08e-08
......GO:0032787	BP	e	monocarboxylic acid metabolic process	189/5303	360/14402	1.18e-09	6	189	1.21e-06
..GO:0009058	BP	e	biosynthetic process	702/5303	1606/14402	1.77e-09	2	702	1.48e-06
...GO:0006956	BP	e	complement activation	30/5303	35/14402	3.32e-09	7	30	2.33e-06
....GO:0008202	BP	e	steroid metabolic process	99/5303	168/14402	6.27e-09	4	99	3.98e-06
....GO:0006631	BP	e	fatty acid metabolic process	131/5303	238/14402	8.96e-09	7	131	5.43e-06
...GO:1901576	BP	e	organic substance biosynthetic process	682/5303	1570/14402	1.27e-08	3	682	7.35e-06
....GO:1901566	BP	e	organonitrogen compound biosynthetic process	332/5303	709/14402	2.57e-08	4	332	1.27e-05
....GO:0016125	BP	e	sterol metabolic process	63/5303	98/14402	3.87e-08	5	63	1.72e-05
.....GO:0016126	BP	e	sterol biosynthetic process	25/5303	29/14402	5.72e-08	6	25	2.24e-05
...GO:1901615	BP	e	organic hydroxy compound metabolic process	156/5303	306/14402	4.06e-07	3	156	0.0001187
...GO:1901135	BP	e	carbohydrate derivative metabolic process	300/5303	647/14402	4.16e-07	3	300	0.0001187
.....GO:1902653	BP	e	secondary alcohol biosynthetic process	21/5303	24/14402	4.19e-07	6	21	0.0001187
......GO:0006695	BP	e	cholesterol biosynthetic process	21/5303	24/14402	4.19e-07	7	21	0.0001187
....GO:0006958	BP	e	complement activation, classical pathway	21/5303	24/14402	4.19e-07	8	21	0.0001187
....GO:0007599	BP	e	hemostasis	41/5303	59/14402	4.36e-07	4	41	0.00012097
...GO:0006520	BP	e	amino acid metabolic process	126/5303	239/14402	4.69e-07	6	126	0.00012759
....GO:0016053	BP	e	organic acid biosynthetic process	100/5303	182/14402	5.92e-07	4	100	0.00015776
....GO:0008610	BP	e	lipid biosynthetic process	198/5303	405/14402	6.07e-07	4	198	0.00015871
....GO:1902652	BP	e	secondary alcohol metabolic process	60/5303	97/14402	6.89e-07	5	60	0.00017449
.....GO:0008203	BP	e	cholesterol metabolic process	56/5303	89/14402	6.94e-07	6	56	0.00017449
.....GO:0046394	BP	e	carboxylic acid biosynthetic process	99/5303	180/14402	7.31e-07	6	99	0.00018037
...GO:0055086	BP	e	nucleobase-containing small molecule metabolic process	215/5303	449/14402	1.29e-06	5	215	0.00030755
...GO:0044249	BP	e	cellular biosynthetic process	622/5303	1460/14402	1.72e-06	3	622	0.00040152
.....GO:0006694	BP	e	steroid biosynthetic process	45/5303	69/14402	2.01e-06	5	45	0.0004538
....GO:0050818	BP	e	regulation of coagulation	35/5303	50/14402	2.33e-06	4	35	0.0004999
....GO:1901605	BP	e	alpha-amino acid metabolic process	98/5303	181/14402	2.59e-06	7	98	0.00053913
...GO:0006066	BP	e	alcohol metabolic process	121/5303	233/14402	2.7e-06	4	121	0.00054748
...GO:0044283	BP	e	small molecule biosynthetic process	160/5303	323/14402	2.71e-06	3	160	0.00054748
..GO:0050817	BP	e	coagulation	38/5303	56/14402	4.3e-06	2	38	0.00084276
...GO:0007596	BP	e	blood coagulation	38/5303	56/14402	4.3e-06	5	38	0.00084276
...GO:0006959	BP	e	humoral immune response	45/5303	70/14402	4.39e-06	3	45	0.00084776
..GO:0009605	BP	e	response to external stimulus	470/5303	1086/14402	6.16e-06	2	470	0.00117252
...GO:1900046	BP	e	regulation of hemostasis	32/5303	46/14402	8.63e-06	4	32	0.00155462
...GO:0006790	BP	e	sulfur compound metabolic process	114/5303	222/14402	8.96e-06	3	114	0.00159281
..GO:0002252	BP	e	immune effector process	97/5303	183/14402	9.19e-06	2	97	0.00161148
....GO:0030193	BP	e	regulation of blood coagulation	31/5303	45/14402	1.56e-05	7	31	0.0026263
......GO:0043648	BP	e	dicarboxylic acid metabolic process	50/5303	83/14402	1.73e-05	6	50	0.00284222
.....GO:0050820	BP	e	positive regulation of coagulation	15/5303	17/14402	1.79e-05	5	15	0.00284222
....GO:1900048	BP	e	positive regulation of hemostasis	15/5303	17/14402	1.79e-05	5	15	0.00284222
.....GO:0030194	BP	e	positive regulation of blood coagulation	15/5303	17/14402	1.79e-05	8	15	0.00284222
.....GO:0009117	BP	e	nucleotide metabolic process	185/5303	392/14402	2.07e-05	7	185	0.00324277
....GO:0006753	BP	e	nucleoside phosphate metabolic process	187/5303	398/14402	2.95e-05	6	187	0.00447041
......GO:0061041	BP	e	regulation of wound healing	50/5303	84/14402	3.23e-05	6	50	0.00477863
...GO:0019637	BP	e	organophosphate metabolic process	314/5303	710/14402	3.26e-05	4	314	0.00478163
.....GO:1903036	BP	e	positive regulation of response to wounding	36/5303	56/14402	3.72e-05	6	36	0.00528223
......GO:0090303	BP	e	positive regulation of wound healing	28/5303	41/14402	5.74e-05	7	28	0.00780974
.....GO:1903034	BP	e	regulation of response to wounding	62/5303	112/14402	7.08e-05	5	62	0.00953401
....GO:0006720	BP	e	isoprenoid metabolic process	42/5303	69/14402	7.65e-05	5	42	0.0100943
...GO:0050878	BP	e	regulation of body fluid levels	91/5303	177/14402	7.93e-05	3	91	0.0103586
....GO:0006957	BP	e	complement activation, alternative pathway	16/5303	20/14402	0.00010041	8	16	0.0129959
.....GO:0033559	BP	e	unsaturated fatty acid metabolic process	31/5303	48/14402	0.00012195	8	31	0.0156321
......GO:0042730	BP	e	fibrinolysis	9/5303	9/14402	0.00012389	9	9	0.0157289
.....GO:0006163	BP	e	purine nucleotide metabolic process	164/5303	351/14402	0.00013301	8	164	0.016571
....GO:0072521	BP	e	purine-containing compound metabolic process	174/5303	375/14402	0.00013966	4	174	0.017239
...GO:0120254	BP	e	olefinic compound metabolic process	35/5303	57/14402	0.00017023	3	35	0.0205257
...GO:0043603	BP	e	amide metabolic process	224/5303	499/14402	0.00018475	3	224	0.0217951
...GO:0043207	BP	e	response to external biotic stimulus	287/5303	656/14402	0.00019019	3	287	0.0220818
...GO:0005975	BP	e	carbohydrate metabolic process	157/5303	336/14402	0.00019049	3	157	0.0220818
....GO:1901137	BP	e	carbohydrate derivative biosynthetic process	148/5303	315/14402	0.00019247	4	148	0.0221192
......GO:0031638	BP	e	zymogen activation	28/5303	43/14402	0.00019541	7	28	0.0222651
.....GO:0001676	BP	e	long-chain fatty acid metabolic process	36/5303	59/14402	0.00019924	8	36	0.0225093
.....GO:0050819	BP	e	negative regulation of coagulation	25/5303	37/14402	0.00021436	5	25	0.0238136
..GO:0009607	BP	e	response to biotic stimulus	295/5303	677/14402	0.00023481	2	295	0.0257363
....GO:0044272	BP	e	sulfur compound biosynthetic process	58/5303	106/14402	0.00023553	4	58	0.0257363
......GO:0072330	BP	e	monocarboxylic acid biosynthetic process	53/5303	96/14402	0.00026847	7	53	0.0288632
.....GO:0051917	BP	e	regulation of fibrinolysis	10/5303	11/14402	0.00033366	8	10	0.0345351
.....GO:0002933	BP	e	lipid hydroxylation	8/5303	8/14402	0.00033678	6	8	0.0345351
......GO:0048252	BP	e	lauric acid metabolic process	8/5303	8/14402	0.00033678	9	8	0.0345351
.....GO:0046222	BP	e	aflatoxin metabolic process	8/5303	8/14402	0.00033678	5	8	0.0345351
....GO:0043385	BP	e	mycotoxin metabolic process	8/5303	8/14402	0.00033678	4	8	0.0345351
....GO:1901376	BP	e	organic heteropentacyclic compound metabolic process	8/5303	8/14402	0.00033678	4	8	0.0345351
...GO:0070121	BP	e	Kupffer's vesicle development	13/5303	16/14402	0.00036401	3	13	0.0367627
....GO:0033993	BP	e	response to lipid	210/5303	469/14402	0.00037068	4	210	0.0371541
.......GO:0015718	BP	e	monocarboxylic acid transport	55/5303	101/14402	0.00037705	7	55	0.0375111
......GO:0006690	BP	e	icosanoid metabolic process	30/5303	48/14402	0.00042527	6	30	0.0413812
.....GO:0033865	BP	e	nucleoside bisphosphate metabolic process	51/5303	93/14402	0.00048795	7	51	0.0461341
.....GO:0034032	BP	e	purine nucleoside bisphosphate metabolic process	51/5303	93/14402	0.00048795	8	51	0.0461341
......GO:0033875	BP	e	ribonucleoside bisphosphate metabolic process	51/5303	93/14402	0.00048795	8	51	0.0461341
.....GO:0006487	BP	e	protein N-linked glycosylation	32/5303	53/14402	0.00053073	7	32	0.0494764
