## Supplementary material for "Sex-biased gene expression across tissues reveals unexpected differentiation in the gills of the threespine stickleback": Table S8

### Sheet: Feuil1
Supplementary table 7:	Annotation of most significant DEG in the liver
Tissue	Gene	Chromosome	Biased toward:	LFC	Uniprot entry	References		Color code	Gene Function
Liver	acsl6	chrVII	Females	-5.12	Q9UKU0	https://www.genecards.org/cgi-bin/carddisp.pl?gene=ACSL6			Growth / cytosqueletton / differentiation
Liver	usp19	chrXII	Males	3.19	O94966;Q3UJD6	https://zfin.org/ZDB-GENE-030131-3055#phenotype			Neural system / neurons / synaps
Liver	afp4	chrXX	Males	4.47	P80961	https://zfin.org/ZDB-GENE-030131-5217			Gene regulation / transcription factor / splicing
Liver	fam20cl	chrXI	Females	-7.45	Q8IXL6	https://zfin.org/ZDB-GENE-070705-319			Methylation
Liver	LOC100190882	chrVIII	Females	-8.22	Q90508	https://zfin.org/ZDB-GENE-001201-1			Response to oestrogenes/ pathway
Liver	vtg3	chrVIII	Females	-8.25	Q90243	https://zfin.org/ZDB-GENE-030131-1518			Immune system
Liver	LOC100190880	chrVIII	Females	-8.01	Q98893	https://zfin.org/ZDB-GENE-001201-2			Nuclear mitochondrial gene
Liver	LOC120823934	chrVIII	Females	-7.72	Q98893	https://zfin.org/ZDB-GENE-001201-2			Unclear functions
Liver	LOC120810467	chrXX	Females	-8.12	Q9I931	https://www.uniprot.org/uniprotkb/Q9I931/entry			No annotation available
Liver	LOC120820940	chrVI	Males	4.67	Q8UWF0	https://www.genecards.org/cgi-bin/carddisp.pl?gene=CHIT1
Liver	LOC120823957	chrVIII	Females	-8.08	Q9Y2D8	https://zfin.org/ZDB-GENE-001201-1
Liver	LOC120824638	chrIX	Males	4.58	P31214	https://zfin.org/ZDB-GENE-050417-199
Liver	lbx2	chrIV	Males	5.19	Q804R0	https://zfin.org/ZDB-GENE-001206-2
Liver	LOC120826873	chrX	Females	-7.08	O74423	https://www.genecards.org/cgi-bin/carddisp.pl?gene=SLC29A1
Liver	LOC120829170	chrXII	Females	-8.09	Q9N0L8	https://www.genecards.org/cgi-bin/carddisp.pl?gene=WFDC1
Liver	LOC120832216	chrXIV	Females	-1.76	Q13423	https://zfin.org/ZDB-GENE-040426-2592
Liver	rtn1a	chrXV	Females	-6.13	Q8K0T0;Q6IFY7	https://zfin.org/ZDB-GENE-030131-2426#citations
Liver	st18	chrIII	Females	-3.99	O60284	https://zfin.org/ZDB-GENE-041008-121#summary
Liver	ttc13	chrXVIII	Females	-1.59	Q8NBP0	https://www.genecards.org/cgi-bin/carddisp.pl?gene=TTC13
Liver	LOC120815724	chrIII	Males	4.42	Q86TX2;P49753	https://www.genecards.org/cgi-bin/carddisp.pl?gene=ACOT1
Liver	LOC120818895	chrV	Males	5.29	Q3I5F7	https://www.genecards.org/cgi-bin/carddisp.pl?gene=ACOT6
Liver	atp10a	chrVIII	Females	-5.12	O54827	https://www.genecards.org/cgi-bin/carddisp.pl?gene=ATP10A
Liver	fam20ca	chrXI	Females	-6.98	Q5MJS3	https://zfin.org/ZDB-GENE-130530-750
Liver	garnl3	chrXIV	Females	-3.08	A5PF44	https://zfin.org/ZDB-GENE-060526-61
Liver	gpc5c	chrIII	Females	-11.11	P78333	https://zfin.org/ZDB-GENE-141112-1

### Sheet: Feuil2
Gene	Females	LFC	Uniprot entry	Functional annotation
acsl6	Females	-5.12	Q9UKU0	https://www.genecards.org/cgi-bin/carddisp.pl?gene=ACSL6
usp19	Males	3.19	O94966;Q3UJD6	https://zfin.org/ZDB-GENE-030131-3055#phenotype
afp4	Males	4.47	P80961	https://zfin.org/ZDB-GENE-030131-5217
fam20cl	Females	-7.45	Q8IXL6	https://zfin.org/ZDB-GENE-070705-319
LOC100190882	Females	-8.22	Q90508	https://zfin.org/ZDB-GENE-001201-1
vtg3	Females	-8.25	Q90243	https://zfin.org/ZDB-GENE-030131-1518
LOC100190880	Females	-8.01	Q98893	https://zfin.org/ZDB-GENE-001201-2
LOC120823934	Females	-7.72	Q98893	https://zfin.org/ZDB-GENE-001201-2
LOC120810467	Females	-8.12	Q9I931	https://www.uniprot.org/uniprotkb/Q9I931/entry
LOC120820940	Males	4.67	Q8UWF0	https://www.genecards.org/cgi-bin/carddisp.pl?gene=CHIT1
LOC120823957	Females	-8.08	Q9Y2D8	https://zfin.org/ZDB-GENE-001201-1
LOC120824638	Males	4.58	P31214	https://zfin.org/ZDB-GENE-050417-199
lbx2	Males	5.19	Q804R0	https://zfin.org/ZDB-GENE-001206-2
LOC120826873	Females	-7.08	O74423	https://www.genecards.org/cgi-bin/carddisp.pl?gene=SLC29A1
LOC120829170	Females	-8.09	Q9N0L8	https://www.genecards.org/cgi-bin/carddisp.pl?gene=WFDC1
LOC120832216	Females	-1.76	Q13423	https://zfin.org/ZDB-GENE-040426-2592
rtn1a	Females	-6.13	Q8K0T0;Q6IFY7	https://zfin.org/ZDB-GENE-030131-2426#citations
st18	Females	-3.99	O60284	https://zfin.org/ZDB-GENE-041008-121#summary
TTC13	Females	-1.59	Q8NBP0	https://www.genecards.org/cgi-bin/carddisp.pl?gene=TTC13
LOC120815724	Males	4.42	Q86TX2;P49753	https://www.genecards.org/cgi-bin/carddisp.pl?gene=ACOT1
LOC120818895	Males	5.29	Q3I5F7	https://www.genecards.org/cgi-bin/carddisp.pl?gene=ACOT6
atp10a	Females	-5.12	O54827	https://www.genecards.org/cgi-bin/carddisp.pl?gene=ATP10A
fam20ca	Females	-6.98	Q5MJS3	https://zfin.org/ZDB-GENE-130530-750
garnl3	Females	-3.08	A5PF44	https://zfin.org/ZDB-GENE-060526-61
gpc5c	Females	-11.11	P78333	https://zfin.org/ZDB-GENE-141112-1
