## Supplementary material for "Sex-biased gene expression across tissues reveals unexpected differentiation in the gills of the threespine stickleback": Table S10

### Sheet: Feuil1
Supplementary table 10:	Exact median and confidence interval for X(X/Y):AA expression ration represented in Figure 5. IC are estimated using bias correction bootstrap.
Tissue	Orthology	Sex	Strata	Log2 Median X(X/Y) / AA	Log2 IC low X(X/Y) / AA	Log2 IC high X(X/Y) / AA	Number of gene
Brain	All	M	all	-1.05178513	-1.25809525	-0.83296860	924
Brain	Diploid	M	all	-0.15157607	-0.48403571	0.24159458	235
Brain	Hemiploid X	M	all	-1.57243137	-1.77299999	-1.29435742	545
Brain	Hemiploid Y	M	all	-0.90223248	-1.43773015	-0.45639314	144
Brain	All	M	PAR	-0.18997266	-0.68954045	0.34004175	104
Brain	Diploid	M	PAR	-0.18997266	-0.68902898	0.32928771	104
Brain	All	M	I	-1.19541418	-1.54810891	-0.83042370	428
Brain	Diploid	M	I	0.42762280	-0.38228938	0.76165577	24
Brain	Hemiploid X	M	I	-1.38755262	-1.70337813	-1.10478323	352
Brain	Hemiploid Y	M	I	-0.75148912	-1.31292356	0.02587760	52
Brain	All	M	II	-0.96971677	-1.47459139	-0.59419696	148
Brain	Diploid	M	II	-0.15499345	-0.77124641	0.60045746	39
Brain	Hemiploid X	M	II	-1.67919766	-2.18137581	-0.96721493	73
Brain	Hemiploid Y	M	II	-0.88992793	-1.64916308	-0.37731872	36
Brain	All	M	III	-1.35261827	-1.73804496	-0.92082739	244
Brain	Diploid	M	III	-0.47339659	-1.05155966	0.33815676	68
Brain	Hemiploid X	M	III	-2.11958316	-2.74368067	-1.41975085	120
Brain	Hemiploid Y	M	III	-1.39127004	-1.91763593	-0.26889808	56
Brain	All	F	all	-0.28414656	-0.45920625	-0.11017420	780
Brain	Diploid	F	all	0.10775556	-0.23129529	0.39706129	235
Brain	Hemiploid X	F	all	-0.47341869	-0.71603206	-0.28425946	545
Brain	All	F	PAR	-0.21239926	-0.70883710	0.33151752	104
Brain	Diploid	F	PAR	-0.21239926	-0.62924607	0.37163669	104
Brain	All	F	I	-0.38420769	-0.68554946	-0.10155079	376
Brain	Diploid	F	I	0.43303656	-0.60462728	1.16933796	24
Brain	Hemiploid X	F	I	-0.42302454	-0.71503593	-0.10002278	352
Brain	All	F	II	-0.14125853	-0.49177849	0.44755832	112
Brain	Diploid	F	II	0.90459024	0.10994448	1.35320907	39
Brain	Hemiploid X	F	II	-0.47709272	-1.04859284	-0.15754208	73
Brain	All	F	III	-0.23756755	-0.76356555	0.17570454	188
Brain	Diploid	F	III	0.12483128	-0.32181057	0.52816049	68
Brain	Hemiploid X	F	III	-0.55085838	-1.12434786	0.04477766	120
Gills	All	M	all	-0.99151167	-1.21796145	-0.77245722	896
Gills	Diploid	M	all	-0.14881437	-0.59831364	0.22167159	242
Gills	Hemiploid X	M	all	-1.21527839	-1.51138063	-1.00308672	528
Gills	Hemiploid Y	M	all	-1.24202390	-1.62277734	-0.65911531	126
Gills	All	M	PAR	-0.26606745	-0.99408671	0.23436601	110
Gills	Diploid	M	PAR	-0.26606745	-1.08348466	0.25266802	110
Gills	All	M	I	-0.88279281	-1.10580687	-0.69372721	411
Gills	Diploid	M	I	0.66248788	-0.14104272	1.22779023	24
Gills	Hemiploid X	M	I	-0.99091877	-1.20896938	-0.75239465	341
Gills	Hemiploid Y	M	I	-1.14075436	-1.44055129	-0.10980981	46
Gills	All	M	II	-1.41820802	-1.89985824	-0.78843209	150
Gills	Diploid	M	II	-0.65446241	-1.61161802	0.84453548	38
Gills	Hemiploid X	M	II	-1.90966923	-2.90507527	-1.09015259	77
Gills	Hemiploid Y	M	II	-1.32645104	-1.92164311	-0.53802088	35
Gills	All	M	III	-1.26470326	-1.71861419	-0.76372627	225
Gills	Diploid	M	III	-0.11127814	-0.86235787	0.37524407	70
Gills	Hemiploid X	M	III	-2.09621506	-2.57300339	-1.37312698	110
Gills	Hemiploid Y	M	III	-1.34994270	-2.01515410	-0.16373244	45
Gills	All	F	all	-0.12746970	-0.32421978	0.06626954	770
Gills	Diploid	F	all	0.19203555	-0.27532587	0.50311114	242
Gills	Hemiploid X	F	all	-0.27952980	-0.41418834	-0.03037055	528
Gills	All	F	PAR	-0.26322586	-0.96848853	0.18682145	110
Gills	Diploid	F	PAR	-0.26322586	-1.01462730	0.20929803	110
Gills	All	F	I	-0.04390342	-0.29669530	0.17795480	365
Gills	Diploid	F	I	0.74273706	0.39154409	1.61241308	24
Gills	Hemiploid X	F	I	-0.09152752	-0.34889952	0.12570814	341
Gills	All	F	II	-0.45431629	-1.21026157	0.39744006	115
Gills	Diploid	F	II	-0.09274915	-1.03691807	1.31207238	38
Gills	Hemiploid X	F	II	-0.64803690	-1.42533352	0.51174530	77
Gills	All	F	III	-0.22981301	-0.71148942	0.31632672	180
Gills	Diploid	F	III	0.61427330	-0.17055214	1.03678144	70
Gills	Hemiploid X	F	III	-0.38569000	-1.12684136	-0.05078881	110
Liver	All	M	all	-0.83819172	-1.09341094	-0.56161859	694
Liver	Diploid	M	all	-0.03662948	-0.26770042	0.18141342	204
Liver	Hemiploid X	M	all	-1.29840477	-1.50624375	-1.01048195	405
Liver	Hemiploid Y	M	all	-0.62794689	-0.96964223	-0.25478938	85
Liver	All	M	PAR	0.08515253	-0.64826866	0.49207072	92
Liver	Diploid	M	PAR	0.08515253	-0.64505891	0.46635765	92
Liver	All	M	I	-1.04907693	-1.42338671	-0.67289705	319
Liver	Diploid	M	I	0.01434463	-1.16193950	0.77777283	22
Liver	Hemiploid X	M	I	-1.22586246	-1.47730597	-0.83435143	266
Liver	Hemiploid Y	M	I	-0.26076804	-0.92502978	0.69421546	31
Liver	All	M	II	-0.97043603	-1.39843819	-0.37384804	114
Liver	Diploid	M	II	-0.08437240	-0.92446112	0.60498429	34
Liver	Hemiploid X	M	II	-1.56582031	-2.16224105	-0.88759158	54
Liver	Hemiploid Y	M	II	-1.26631669	-1.60458618	-0.42918024	26
Liver	All	M	III	-0.67458812	-1.23609144	-0.30079242	169
Liver	Diploid	M	III	-0.09010958	-0.82616270	0.37155578	56
Liver	Hemiploid X	M	III	-1.42821395	-2.17372008	-0.57060906	85
Liver	Hemiploid Y	M	III	-0.61303750	-1.29808241	-0.05372552	28
Liver	All	F	all	-0.10704833	-0.38769208	0.19105935	609
Liver	Diploid	F	all	0.17158180	-0.30415722	0.71096313	204
Liver	Hemiploid X	F	all	-0.19254303	-0.70685006	0.07518383	405
Liver	All	F	PAR	-0.10893073	-0.56046748	0.49111238	92
Liver	Diploid	F	PAR	-0.10893073	-0.55075348	0.51434184	92
Liver	All	F	I	-0.26006284	-0.74613649	0.02881443	288
Liver	Diploid	F	I	-0.50746979	-1.31931406	1.15190052	22
Liver	Hemiploid X	F	I	-0.23181133	-0.77057296	0.03696899	266
Liver	All	F	II	0.25962211	-0.53659124	0.79542085	88
Liver	Diploid	F	II	0.93619336	-0.05895632	1.64740017	34
Liver	Hemiploid X	F	II	-0.09028833	-1.00958417	0.49855321	54
Liver	All	F	III	0.19114678	-0.40608310	0.78226671	141
Liver	Diploid	F	III	0.50933246	-0.57004422	1.00518799	56
Liver	Hemiploid X	F	III	-0.02621997	-0.81068766	0.89604942	85
